# A low-cost pipeline for soil microbiome profiling

**DOI:** 10.1101/2020.05.07.082305

**Authors:** Anita Bollmann-Giolai, Michael Giolai, Darren Heavens, Iain Macaulay, Jacob Malone, Matthew D. Clark

**Affiliations:** John Innes Centre (JIC), Norwich Research Park, Norwich NR4 7UH, UK; Earlham Institute (EI), Norwich Research Park, Norwich, NR4 7UZ, UK; Natural History Museum (NHM), London, SW7 5BD, UK; University of East Anglia, Norwich Research Park, Norwich NR4 7TJ, UK

**Keywords:** Soil, gDNA extraction, DNA clean-up, microbiome, amplicon library construction, 16S, ITS

## Abstract

**Background:** Common bottlenecks in environmental microbiome studies are the consumable and personnel costs necessary for genomic DNA extraction and sequencing library construction. This is harder for challenging environmental samples such as soil, which is rich in PCR inhibitors. To address this, we have established a low-cost genomic DNA extraction method for inhibitor rich samples alongside an Illumina-compatible 16S and ITS rRNA gene amplicon library preparation workflow that uses common laboratory equipment. We evaluated the performance of our genomic DNA extraction method against two leading commercial soil genomic DNA kits (MoBio PowerSoil^®^ and MP Biomedicals™ FastDNA™ SPIN) and a recently published non-commercial extraction method by Zou et al. (2017). Our benchmarking experiment used four different soil types (coniferous, broad leafed, and mixed forest plus a standardised cereal crop compost mix) assessing the quality and quantity of the extracted genomic DNA by analysing sequence variants of 16S V4 and ITS rRNA amplicons.

**Results:** We found that our genomic DNA extraction method compares well to both commercially available genomic DNA extraction kits in DNA quality and quantity. The MoBio PowerSoil^®^ kit, which relies on silica column-based DNA extraction with extensive washing delivered the cleanest genomic DNA e.g. best A260:A280 and A260:A230 absorbance ratios. The MP Biomedicals™ FastDNA™ SPIN kit, which uses a large amount of binding material, yielded the most genomic DNA. Our method fits between the two commercial kits, producing both good yields and clean genomic DNA with fragment sizes of approximately 10 kb. Comparative analysis of detected amplicon sequence variants shows that our method correlates well with the two commercial kits.

**Conclusion:** Here we present a low-cost genomic DNA extraction method for inhibitor rich sample types such as soil that can be coupled to an Illumina-compatible simple two step amplicon library construction workflow for 16S V4 and ITS marker genes. Our method delivers high quality genomic DNA at a fraction of the cost of commercial kits and enables cost-effective, large scale amplicon sequencing projects. Notably our extracted gDNA molecules are long enough to be suitable for downstream techniques such as full gene sequencing or even metagenomics shotgun approaches using long reads (PacBio or Nanopore), 10x Genomics linked reads, Dovetail genomics etc.
