## Additional_File_4 for "A low-cost pipeline for soil microbiome profiling"

### Sheet: gene_targeting
BACTERIAL GENE TARGETING
16S_V4_515_P5_fwd
TCGTCGGCAGCGTCAGATGTGTATAAGAGACAGGTGTGYCAGCMGCCGCGGTAA
P5	Transposase adapter	Linker	16S V4
TCGTCGGCAGCGTC	AGATGTGTATAAGAGACAG	GT	GTGYCAGCMGCCGCGGTAA
16S_V4_806_P7_rew
GTCTCGTGGGCTCGGAGATGTGTATAAGAGACAGCCGGACTACNVGGGTWTCTAAT
P7	Transposase adapter	Linker	16S V4
GTCTCGTGGGCTCGG	AGATGTGTATAAGAGACAG	CC	GGACTACNVGGGTWTCTAAT
FUNGAL GENE TARGETING
ITS1_P5_fwd
TCGTCGGCAGCGTCAGATGTGTATAAGAGACAGGGCTTGGTCATTTAGAGGAAGTAA
P5	Transposase adapter	Linker	ITS1
TCGTCGGCAGCGTC	AGATGTGTATAAGAGACAG	GG	CTTGGTCATTTAGAGGAAGTAA
ITS2_P7_rev
GTCTCGTGGGCTCGGAGATGTGTATAAGAGACAGCGGCTGCGTTCTTCATCGATGC
P7	Transposase adapter	Linker	ITS2
GTCTCGTGGGCTCGG	AGATGTGTATAAGAGACAG	CG	GCTGCGTTCTTCATCGATGC

### Sheet: P5
sequence	name	purity
AATGATACGGCGACCACCGAGATCTACACCGATGTTCGTCGGCAGCGTC	CGATGT _P5_index_6nt_2	STD
AATGATACGGCGACCACCGAGATCTACACTGACCATCGTCGGCAGCGTC	TGACCA _P5_index_6nt_4	STD
AATGATACGGCGACCACCGAGATCTACACACAGTGTCGTCGGCAGCGTC	ACAGTG _P5_index_6nt_5	STD
AATGATACGGCGACCACCGAGATCTACACGCCAATTCGTCGGCAGCGTC	GCCAAT _P5_index_6nt_6	STD
AATGATACGGCGACCACCGAGATCTACACCAGATCTCGTCGGCAGCGTC	CAGATC _P5_index_6nt_7	STD
AATGATACGGCGACCACCGAGATCTACACCTTGTATCGTCGGCAGCGTC	CTTGTA _P5_index_6nt_12	STD
AATGATACGGCGACCACCGAGATCTACACAGTCAATCGTCGGCAGCGTC	AGTCAA _P5_index_6nt_13	STD
AATGATACGGCGACCACCGAGATCTACACAGTTCCTCGTCGGCAGCGTC	AGTTCC _P5_index_6nt_14	STD
AATGATACGGCGACCACCGAGATCTACACATGTCATCGTCGGCAGCGTC	ATGTCA _P5_index_6nt_15	STD
AATGATACGGCGACCACCGAGATCTACACCCGTCCTCGTCGGCAGCGTC	CCGTCC _P5_index_6nt_16	STD
AATGATACGGCGACCACCGAGATCTACACGTCCGCTCGTCGGCAGCGTC	GTCCGC _P5_index_6nt_18	STD
AATGATACGGCGACCACCGAGATCTACACGTGAAATCGTCGGCAGCGTC	GTGAAA _P5_index_6nt_19	STD

### Sheet: P7
sequence	name	plate_orientation	plate	well
CGGTTGGTT	AACCAACCG_P7_1	PlateA_A1	PlateA	A01
CGGAATATT	AATATTCCG_P7_45	PlateA_A2	PlateA	A02
AAGAGTTCT	AGAACTCTT_P7_94	PlateA_A3	PlateA	A03
CGTCCGAAT	ATTCGGACG_P7_155	PlateA_A4	PlateA	A04
TCTCTGAGG	CCTCAGAGA_P7_222	PlateA_A5	PlateA	A05
TCGTTAGCG	CGCTAACGA_P7_248	PlateA_A6	PlateA	A06
GTAACCTTC	GAAGGTTAC_P7_290	PlateA_A7	PlateA	A07
CTGAACTGC	GCAGTTCAG_P7_314	PlateA_A8	PlateA	A08
GCCATATAC	GTATATGGC_P7_362	PlateA_A9	PlateA	A09
CCTAACCTA	TAGGTTAGG_P7_381	PlateA_A10	PlateA	A10
CGATCGAGA	TCTCGATCG_P7_403	PlateA_A11	PlateA	A11
TTGACGTAA	TTACGTCAA_P7_423	PlateA_A12	PlateA	A12
ACTTCGGTT	AACCGAAGT_P7_4	PlateA_B1	PlateA	B01
ACTCTTGGT	ACCAAGAGT_P7_54	PlateA_B2	PlateA	B02
AGTTCTTCT	AGAAGAACT_P7_95	PlateA_B3	PlateA	B03
AGCATTCTG	CAGAATGCT_P7_173	PlateA_B4	PlateA	B04
TGGTTCAGG	CCTGAACCA_P7_225	PlateA_B5	PlateA	B05
GAGCGAGCG	CGCTCGCTC_P7_250	PlateA_B6	PlateA	B06
GAGGACTTC	GAAGTCCTC_P7_291	PlateA_B7	PlateA	B07
GCCAGCGGC	GCCGCTGGC_P7_321	PlateA_B8	PlateA	B08
AGATAATAC	GTATTATCT_P7_363	PlateA_B9	PlateA	B09
GGCTTGATA	TATCAAGCC_P7_384	PlateA_B10	PlateA	B10
GAGTCAAGA	TCTTGACTC_P7_404	PlateA_B11	PlateA	B11
GGTTAGTAA	TTACTAACC_P7_424	PlateA_B12	PlateA	B12
AGAGAGGTT	AACCTCTCT_P7_8	PlateA_C1	PlateA	C01
CGCTCCGGT	ACCGGAGCG_P7_61	PlateA_C2	PlateA	C02
GCATATTCT	AGAATATGC_P7_97	PlateA_C3	PlateA	C03
CTACCTCTG	CAGAGGTAG_P7_175	PlateA_C4	PlateA	C04
CCAATCAGG	CCTGATTGG_P7_226	PlateA_C5	PlateA	C05
CGAGGTCCG	CGGACCTCG_P7_251	PlateA_C6	PlateA	C06
AATTCATTC	GAATGAATT_P7_293	PlateA_C7	PlateA	C07
TACTCCAGC	GCTGGAGTA_P7_336	PlateA_C8	PlateA	C08
ACGGTTGAC	GTCAACCGT_P7_364	PlateA_C9	PlateA	C09
TTATCCATA	TATGGATAA_P7_387	PlateA_C10	PlateA	C10
TCAGGTTCA	TGAACCTGA_P7_405	PlateA_C11	PlateA	C11
AACTTCTAA	TTAGAAGTT_P7_425	PlateA_C12	PlateA	C12
GGTTGCGTT	AACGCAACC_P7_12	PlateA_D1	PlateA	D01
GCAGAACGT	ACGTTCTGC_P7_80	PlateA_D2	PlateA	D02
TACTTGACT	AGTCAAGTA_P7_126	PlateA_D3	PlateA	D03
TTGAATCTG	CAGATTCAA_P7_176	PlateA_D4	PlateA	D04
GTACCAAGG	CCTTGGTAC_P7_228	PlateA_D5	PlateA	D05
CGCCAACCG	CGGTTGGCG_P7_256	PlateA_D6	PlateA	D06
GGACTAGTC	GACTAGTCC_P7_296	PlateA_D7	PlateA	D07
TTGGAGTCC	GGACTCCAA_P7_340	PlateA_D8	PlateA	D08
ATCAAGGAC	GTCCTTGAT_P7_368	PlateA_D9	PlateA	D09
CCGAGAGGA	TCCTCTCGG_P7_394	PlateA_D10	PlateA	D10
CAGACCTCA	TGAGGTCTG_P7_408	PlateA_D11	PlateA	D11
GAACTATAA	TTATAGTTC_P7_427	PlateA_D12	PlateA	D12
CCTCAAGTT	AACTTGAGG_P7_22	PlateA_E1	PlateA	E01
ACCGGTAGT	ACTACCGGT_P7_81	PlateA_E2	PlateA	E02
GATTGAACT	AGTTCAATC_P7_129	PlateA_E3	PlateA	E03
TCGCGACTG	CAGTCGCGA_P7_183	PlateA_E4	PlateA	E04
CCGCGGTCG	CGACCGCGG_P7_231	PlateA_E5	PlateA	E05
CTTACTGAG	CTCAGTAAG_P7_269	PlateA_E6	PlateA	E06
ATTGCGCTC	GAGCGCAAT_P7_298	PlateA_E7	PlateA	E07
TACGGATCC	GGATCCGTA_P7_343	PlateA_E8	PlateA	E08
GTCCTCGAC	GTCGAGGAC_P7_369	PlateA_E9	PlateA	E09
GGCAGGCGA	TCGCCTGCC_P7_396	PlateA_E10	PlateA	E10
GCCGACTCA	TGAGTCGGC_P7_409	PlateA_E11	PlateA	E11
GACGGAGAA	TTCTCCGTC_P7_433	PlateA_E12	PlateA	E12
ATGGTTCTT	AAGAACCAT_P7_23	PlateA_F1	PlateA	F01
GGAGCCAGT	ACTGGCTCC_P7_88	PlateA_F2	PlateA	F02
CTGGAGCAT	ATGCTCCAG_P7_150	PlateA_F3	PlateA	F03
TGGAGATGG	CCATCTCCA_P7_204	PlateA_F4	PlateA	F04
ACTTAATCG	CGATTAAGT_P7_237	PlateA_F5	PlateA	F05
ATACCGGAG	CTCCGGTAT_P7_273	PlateA_F6	PlateA	F06
GAAGCGATC	GATCGCTTC_P7_308	PlateA_F7	PlateA	F07
CCAACCGCC	GGCGGTTGG_P7_348	PlateA_F8	PlateA	F08
TTAGCCGAC	GTCGGCTAA_P7_371	PlateA_F9	PlateA	F09
GCGGCGCGA	TCGCGCCGC_P7_397	PlateA_F10	PlateA	F10
AGTCTCGCA	TGCGAGACT_P7_413	PlateA_F11	PlateA	F11
GCAGTTCAA	TTGAACTGC_P7_434	PlateA_F12	PlateA	F12
CTCAGTCTT	AAGACTGAG_P7_27	PlateA_G1	PlateA	G01
TAACGAAGT	ACTTCGTTA_P7_91	PlateA_G2	PlateA	G02
GATCAGCAT	ATGCTGATC_P7_151	PlateA_G3	PlateA	G03
CTCCGGCGG	CCGCCGGAG_P7_212	PlateA_G4	PlateA	G04
ACCGAGGCG	CGCCTCGGT_P7_243	PlateA_G5	PlateA	G05
AACCTAGAG	CTCTAGGTT_P7_277	PlateA_G6	PlateA	G06
GTTCGCATC	GATGCGAAC_P7_310	PlateA_G7	PlateA	G07
AAGTCTACC	GGTAGACTT_P7_353	PlateA_G8	PlateA	G08
GTAATTAAC	GTTAATTAC_P7_372	PlateA_G9	PlateA	G09
GATATCCGA	TCGGATATC_P7_398	PlateA_G10	PlateA	G10
GATGGTCCA	TGGACCATC_P7_415	PlateA_G11	PlateA	G11
ATCCTTCAA	TTGAAGGAT_P7_435	PlateA_G12	PlateA	G12
TTCCAACTT	AAGTTGGAA_P7_39	PlateA_H1	PlateA	H01
CTTCGTTCT	AGAACGAAG_P7_93	PlateA_H2	PlateA	H02
TCGAACCAT	ATGGTTCGA_P7_153	PlateA_H3	PlateA	H03
GAAGGCCGG	CCGGCCTTC_P7_214	PlateA_H4	PlateA	H04
AACTGCGCG	CGCGCAGTT_P7_246	PlateA_H5	PlateA	H05
GCTTGGAAG	CTTCCAAGC_P7_285	PlateA_H6	PlateA	H06
CGCAGTTGC	GCAACTGCG_P7_311	PlateA_H7	PlateA	H07
GCGATGACC	GGTCATCGC_P7_354	PlateA_H8	PlateA	H08
CTTCCATTA	TAATGGAAG_P7_378	PlateA_H9	PlateA	H09
CGTCATAGA	TCTATGACG_P7_401	PlateA_H10	PlateA	H10
CATTAACCA	TGGTTAATG_P7_420	PlateA_H11	PlateA	H11
CGAGACCAA	TTGGTCTCG_P7_438	PlateA_H12	PlateA	H12
TCCATGGTT	AACCATGGA_P7_3	PlateB_A1	PlateB	A01
AATACTCTT	AAGAGTATT_P7_29	PlateB_A2	PlateB	A02
ATCATTACT	AGTAATGAT_P7_125	PlateB_A3	PlateB	A03
GTTAGGTTG	CAACCTAAC_P7_160	PlateB_A4	PlateB	A04
AGCTGACGG	CCGTCAGCT_P7_216	PlateB_A5	PlateB	A05
GGCTCTACG	CGTAGAGCC_P7_258	PlateB_A6	PlateB	A06
CTCTCCAAG	CTTGGAGAG_P7_287	PlateB_A7	PlateB	A07
TTGCCTGGC	GCCAGGCAA_P7_319	PlateB_A8	PlateB	A08
TGATTCGCC	GGCGAATCA_P7_346	PlateB_A9	PlateB	A09
AATGGCGAC	GTCGCCATT_P7_370	PlateB_A10	PlateB	A10
ACTCTAATA	TATTAGAGT_P7_388	PlateB_A11	PlateB	A11
TTGGCTCCA	TGGAGCCAA_P7_416	PlateB_A12	PlateB	A12
TTGGCGGTT	AACCGCCAA_P7_5	PlateB_B1	PlateB	B01
TGCGTTATT	AATAACGCA_P7_40	PlateB_B2	PlateB	B02
AGGAAGTAT	ATACTTCCT_P7_138	PlateB_B3	PlateB	B03
CTCGCGTTG	CAACGCGAG_P7_162	PlateB_B4	PlateB	B04
TAGTAACGG	CCGTTACTA_P7_217	PlateB_B5	PlateB	B05
AGATAGACG	CGTCTATCT_P7_261	PlateB_B6	PlateB	B06
GCTCAGTTC	GAACTGAGC_P7_288	PlateB_B7	PlateB	B07
TTAATAGGC	GCCTATTAA_P7_324	PlateB_B8	PlateB	B08
ATACGCGCC	GGCGCGTAT_P7_347	PlateB_B9	PlateB	B09
AGTACTAAC	GTTAGTACT_P7_374	PlateB_B10	PlateB	B10
GTTCGAGGA	TCCTCGAAC_P7_393	PlateB_B11	PlateB	B11
GGAACTCCA	TGGAGTTCC_P7_417	PlateB_B12	PlateB	B12
CAACCGGTT	AACCGGTTG_P7_6	PlateB_C1	PlateB	C01
TGAAGGATT	AATCCTTCA_P7_46	PlateB_C2	PlateB	C02
CAGCTCTAT	ATAGAGCTG_P7_140	PlateB_C3	PlateB	C03
TGCGACCTG	CAGGTCGCA_P7_181	PlateB_C4	PlateB	C04
GAATTGAGG	CCTCAATTC_P7_221	PlateB_C5	PlateB	C05
CTATAGTAG	CTACTATAG_P7_263	PlateB_C6	PlateB	C06
CCGTCCTTC	GAAGGACGG_P7_289	PlateB_C7	PlateB	C07
GAATGAGGC	GCCTCATTC_P7_325	PlateB_C8	PlateB	C08
TAAGTTACC	GGTAACTTA_P7_351	PlateB_C9	PlateB	C09
CGATGCAAC	GTTGCATCG_P7_375	PlateB_C10	PlateB	C10
CAAGAAGGA	TCCTTCTTG_P7_395	PlateB_C11	PlateB	C11
GAGCTGCCA	TGGCAGCTC_P7_418	PlateB_C12	PlateB	C12
ATCTTCGTT	AACGAAGAT_P7_9	PlateB_D1	PlateB	D01
TGCGAAGGT	ACCTTCGCA_P7_65	PlateB_D2	PlateB	D02
TGGTTATAT	ATATAACCA_P7_143	PlateB_D3	PlateB	D03
TAATATATG	CATATATTA_P7_186	PlateB_D4	PlateB	D04
TCGGCAAGG	CCTTGCCGA_P7_227	PlateB_D5	PlateB	D05
GTTGCATAG	CTATGCAAC_P7_267	PlateB_D6	PlateB	D06
CCAATTCTC	GAGAATTGG_P7_297	PlateB_D7	PlateB	D07
TCAACTAGC	GCTAGTTGA_P7_333	PlateB_D8	PlateB	D08
GGTCTTACC	GGTAAGACC_P7_352	PlateB_D9	PlateB	D09
GTAGAGTTA	TAACTCTAC_P7_376	PlateB_D10	PlateB	D10
TTCCGTAGA	TCTACGGAA_P7_399	PlateB_D11	PlateB	D11
ACCTGGCCA	TGGCCAGGT_P7_419	PlateB_D12	PlateB	D12
CATATCGTT	AACGATATG_P7_11	PlateB_E1	PlateB	E01
CCAACGCGT	ACGCGTTGG_P7_73	PlateB_E2	PlateB	E02
GTAAGGCAT	ATGCCTTAC_P7_149	PlateB_E3	PlateB	E03
ATTGGTTGG	CCAACCAAT_P7_194	PlateB_E4	PlateB	E04
TATCTCTCG	CGAGAGATA_P7_233	PlateB_E5	PlateB	E05
TAGCATGAG	CTCATGCTA_P7_271	PlateB_E6	PlateB	E06
CAGCAACTC	GAGTTGCTG_P7_304	PlateB_E7	PlateB	E07
GCCTATAGC	GCTATAGGC_P7_334	PlateB_E8	PlateB	E08
GGAGGAACC	GGTTCCTCC_P7_355	PlateB_E9	PlateB	E09
CAATACTTA	TAAGTATTG_P7_377	PlateB_E10	PlateB	E10
AAGGATAGA	TCTATCCTT_P7_400	PlateB_E11	PlateB	E11
AGTAGATAA	TTATCTACT_P7_428	PlateB_E12	PlateB	E12
TACGGCGTT	AACGCCGTA_P7_13	PlateB_F1	PlateB	F01
CTCGACGCT	AGCGTCGAG_P7_117	PlateB_F2	PlateB	F02
GAGTATAAT	ATTATACTC_P7_154	PlateB_F3	PlateB	F03
CGTCTATGG	CCATAGACG_P7_203	PlateB_F4	PlateB	F04
ATTACCTCG	CGAGGTAAT_P7_235	PlateB_F5	PlateB	F05
GCCTCAGAG	CTCTGAGGC_P7_279	PlateB_F6	PlateB	F06
TCGCTATGC	GCATAGCGA_P7_315	PlateB_F7	PlateB	F07
AACCAGAGC	GCTCTGGTT_P7_335	PlateB_F8	PlateB	F08
AACCGTTAC	GTAACGGTT_P7_356	PlateB_F9	PlateB	F09
GGTACGGTA	TACCGTACC_P7_379	PlateB_F10	PlateB	F10
TACCAGTCA	TGACTGGTA_P7_406	PlateB_F11	PlateB	F11
TTCTACGAA	TTCGTAGAA_P7_431	PlateB_F12	PlateB	F12
TCATACGTT	AACGTATGA_P7_16	PlateB_G1	PlateB	G01
GAGAACGCT	AGCGTTCTC_P7_118	PlateB_G2	PlateB	G02
CTTGGCAAT	ATTGCCAAG_P7_157	PlateB_G3	PlateB	G03
ATGCAATGG	CCATTGCAT_P7_205	PlateB_G4	PlateB	G04
GCCGGACCG	CGGTCCGGC_P7_254	PlateB_G5	PlateB	G05
TTCATGCAG	CTGCATGAA_P7_281	PlateB_G6	PlateB	G06
CAGGCATGC	GCATGCCTG_P7_317	PlateB_G7	PlateB	G07
ACTGCCAGC	GCTGGCAGT_P7_337	PlateB_G8	PlateB	G08
CGGCATTAC	GTAATGCCG_P7_358	PlateB_G9	PlateB	G09
CCAGGACTA	TAGTCCTGG_P7_382	PlateB_G10	PlateB	G10
CGTTGCTCA	TGAGCAACG_P7_407	PlateB_G11	PlateB	G11
CGCTCTCAA	TTGAGAGCG_P7_436	PlateB_G12	PlateB	G12
TCTGGTCTT	AAGACCAGA_P7_25	PlateB_H1	PlateB	H01
TCTCTACCT	AGGTAGAGA_P7_123	PlateB_H2	PlateB	H02
AGGCGCAAT	ATTGCGCCT_P7_158	PlateB_H3	PlateB	H03
CCTAGTCGG	CCGACTAGG_P7_207	PlateB_H4	PlateB	H04
TATAGACCG	CGGTCTATA_P7_255	PlateB_H5	PlateB	H05
GCGTTCCAG	CTGGAACGC_P7_282	PlateB_H6	PlateB	H06
AGCGCTGGC	GCCAGCGCT_P7_318	PlateB_H7	PlateB	H07
AGGATATCC	GGATATCCT_P7_342	PlateB_H8	PlateB	H08
AGGTCGGAC	GTCCGACCT_P7_366	PlateB_H9	PlateB	H09
ATAATGATA	TATCATTAT_P7_385	PlateB_H10	PlateB	H10
ACTATTCCA	TGGAATAGT_P7_414	PlateB_H11	PlateB	H11
ACGCAGCAA	TTGCTGCGT_P7_437	PlateB_H12	PlateB	H12
