## Additional_File_5 for "A low-cost pipeline for soil microbiome profiling"

### Sheet: 16S_bacterial reads
sample_name	input	filtered	denoised/merged	nochim		exluded from analysis
16S_nr-1_CER_MoBio_soil.R1.cut.fastq.gz	9608	7984	4613	4331
16S_nr-2_CER_MoBio_soil.R1.cut.fastq.gz	5223	4349	2148	2123
16S_nr-3_CER_MoBio_soil.R1.cut.fastq.gz	3727	3091	1466	1325
16S_nr-4_KAL_MoBio_soil.R1.cut.fastq.gz	23889	18338	5676	5398
16S_nr-5_KAL_MoBio_soil.R1.cut.fastq.gz	14852	11594	3964	3801
16S_nr-6_KAL_MoBio_soil.R1.cut.fastq.gz	19907	15258	4316	4008
16S_nr-7_GUF_MoBio_soil.R1.cut.fastq.gz	12881	10185	2685	2661
16S_nr-8_GUF_MoBio_soil.R1.cut.fastq.gz	32443	24232	7312	7080
16S_nr-9_GUF_MoBio_soil.R1.cut.fastq.gz	40598	31584	10751	10314
16S_nr-10_HON_MoBio_soil.R1.cut.fastq.gz	28863	21870	14608	11612
16S_nr-11_HON_MoBio_soil.R1.cut.fastq.gz	27224	21007	14488	11796
16S_nr-12_HON_MoBio_soil.R1.cut.fastq.gz	34909	27849	19604	15664
16S_nr-13_CER_MP_soil.R1.cut.fastq.gz	37741	30778	19141	15755
16S_nr-14_CER_MP_soil.R1.cut.fastq.gz	8274	6975	3573	3246
16S_nr-15_CER_MP_soil.R1.cut.fastq.gz	10045	8454	4466	4066
16S_nr-16_KAL_MP_soil.R1.cut.fastq.gz	5594	4501	1309	1273
16S_nr-17_KAL_MP_soil.R1.cut.fastq.gz	16056	12140	4133	3810
16S_nr-18_KAL_MP_soil.R1.cut.fastq.gz	7404	5700	1767	1555
16S_nr-19_GUF_MP_soil.R1.cut.fastq.gz	28615	22485	7266	7014
16S_nr-20_GUF_MP_soil.R1.cut.fastq.gz	554	446	61	61		yes
16S_nr-21_GUF_MP_soil.R1.cut.fastq.gz	14606	11599	3550	3270
16S_nr-22_HON_MP_soil.R1.cut.fastq.gz	8472	6926	3914	3640
16S_nr-23_HON_MP_soil.R1.cut.fastq.gz	15124	12122	7719	7198
16S_nr-24_HON_MP_soil.R1.cut.fastq.gz	28829	24446	17895	15508
16S_nr-25_CER_bead_soil.R1.cut.fastq.gz	9793	8540	4650	4251
16S_nr-26_CER_bead_soil.R1.cut.fastq.gz	14402	12325	7123	6548
16S_nr-27_CER_bead_soil.R1.cut.fastq.gz	5007	4341	2050	1930
16S_nr-28_KAL_bead_soil.R1.cut.fastq.gz	14672	12089	3241	3137
16S_nr-29_KAL_bead_soil.R1.cut.fastq.gz	3830	3213	811	768		yes
16S_nr-30_KAL_bead_soil.R1.cut.fastq.gz	7056	6132	1502	1502
16S_nr-31_GUF_bead_soil.R1.cut.fastq.gz	6025	5261	1458	1315
16S_nr-32_GUF_bead_soil.R1.cut.fastq.gz	29618	25104	10143	9246
16S_nr-33_GUF_bead_soil.R1.cut.fastq.gz	11750	10035	3179	3049
16S_nr-34_HON_bead_soil.R1.cut.fastq.gz	10976	9453	6648	6114
16S_nr-35_HON_bead_soil.R1.cut.fastq.gz	12134	10588	7476	6297
16S_nr-36_HON_bead_soil.R1.cut.fastq.gz	26602	23006	18044	14559
16S_neg_control.R1.cut.fastq.gz	11	4				yes

### Sheet: ITS_fungal reads
sample_name	input	filtered	denoised/merged	nochim		exluded from analysis
ITS_nr-1_CER_MoBio_soil.R1.cut.fastq.gz	23408	20294	10304	10304
ITS_nr-2_CER_MoBio_soil.R1.cut.fastq.gz	60072	51400	17952	17952
ITS_nr-3_CER_MoBio_soil.R1.cut.fastq.gz	32209	27267	6210	6210
ITS_nr-4_KAL_MoBio_soil.R1.cut.fastq.gz	9551	8607	7215	7215
ITS_nr-5_KAL_MoBio_soil.R1.cut.fastq.gz	6908	6287	5160	5160
ITS_nr-6_KAL_MoBio_soil.R1.cut.fastq.gz	3287	2969	2429	2426
ITS_nr-7_GUF_MoBio_soil.R1.cut.fastq.gz	6437	5534	3901	3901
ITS_nr-8_GUF_MoBio_soil.R1.cut.fastq.gz	2766	2356	1132	1121
ITS_nr-9_GUF_MoBio_soil.R1.cut.fastq.gz	6265	5502	3870	3870
ITS_nr-10_HON_MoBio_soil.R1.cut.fastq.gz	10624	9232	6388	6388
ITS_nr-11_HON_MoBio_soil.R1.cut.fastq.gz	11579	9534	6523	6518
ITS_nr-12_HON_MoBio_soil.R1.cut.fastq.gz	21275	18578	14192	14173
ITS_nr-13_CER_MP_soil.R1.cut.fastq.gz	2554	2178	1314	1314
ITS_nr-14_CER_MP_soil.R1.cut.fastq.gz	44976	38200	17025	17025
ITS_nr-15_CER_MP_soil.R1.cut.fastq.gz	46386	39072	10189	10184
ITS_nr-16_KAL_MP_soil.R1.cut.fastq.gz	8967	7822	5543	5543
ITS_nr-17_KAL_MP_soil.R1.cut.fastq.gz	11078	9768	7769	7762
ITS_nr-18_KAL_MP_soil.R1.cut.fastq.gz	4725	4162	3648	3648
ITS_nr-19_GUF_MP_soil.R1.cut.fastq.gz	4887	4110	2418	2418
ITS_nr-20_GUF_MP_soil.R1.cut.fastq.gz	5595	4921	3952	3952
ITS_nr-21_GUF_MP_soil.R1.cut.fastq.gz	7195	6392	5073	5073
ITS_nr-22_HON_MP_soil.R1.cut.fastq.gz	23238	19253	16543	16514
ITS_nr-23_HON_MP_soil.R1.cut.fastq.gz	19597	16871	14309	14309
ITS_nr-24_HON_MP_soil.R1.cut.fastq.gz	51376	43938	39930	39905
ITS_nr-25_CER_bead_soil.R1.cut.fastq.gz	746	680	599	599
ITS_nr-26_CER_bead_soil.R1.cut.fastq.gz	21419	19024	10466	10466
ITS_nr-27_CER_bead_soil.R1.cut.fastq.gz	155	141	115	115		yes
ITS_nr-28_KAL_bead_soil.R1.cut.fastq.gz	12875	11535	9741	9735
ITS_nr-29_KAL_bead_soil.R1.cut.fastq.gz	8782	8051	6669	6669
ITS_nr-30_KAL_bead_soil.R1.cut.fastq.gz	11848	10726	10122	10119
ITS_nr-31_GUF_bead_soil.R1.cut.fastq.gz	518	447	347	347		yes
ITS_nr-32_GUF_bead_soil.R1.cut.fastq.gz	3741	3382	3018	3018
ITS_nr-33_GUF_bead_soil.R1.cut.fastq.gz	8035	6562	2971	2971
ITS_nr-34_HON_bead_soil.R1.cut.fastq.gz	7246	6428	6212	6212
ITS_nr-35_HON_bead_soil.R1.cut.fastq.gz	11284	9804	8796	8796
ITS_nr-36_HON_bead_soil.R1.cut.fastq.gz	22217	19701	19314	19299
ITS_neg_control.R1.cut.fastq.gz	57	18	17	17		yes
